# The Molecular Architecture of Variable Lifespan in Diversity Outbred Mice

**DOI:** 10.1101/2023.10.26.564069

**Authors:** Mohamed Sean R Hackett, Majed Mohamed Magzoub, Tobias M Maile, Ngoc Vu, Kevin M Wright, Eugene Melamud, Wilhelm Haas, Fiona E McAllister, Gary A Churchill, Bryson D Bennett

**Affiliations:** Calico Life Sciences LLC; Krantz Family Center for Cancer Research, Massachusetts General Hospital, and Department of Medicine, Harvard Medical School; The Jackson Laboratory

## Abstract

To unravel the causes and effects of aging we can monitor the time-evolution of the aging process and learn how it is structured by genetic and environmental variation before ultimately testing theories about the causal drivers of aging. Diverse Outbred (DO) mice provide widespread, yet controlled, genetic variation generating considerable variation in mouse lifespan - here, we explore the relationship between DO mouse aging and lifespan. We profiled the plasma multiome of 110 DO mice at three ages using liquid chromatography - mass spectrometry (LC-MS)-based metabolomics and lipidomics and proteomics. Individual mice varied more than two-fold in natural lifespan. The combination of known age and resulting lifespan allows us to evaluate alternative models of how molecules were related to chronological age and lifespan. The majority of the aging multiome shifts with chronological age highlighting the accelerating chemical stress of aging. In contrast, proteomic pathways encompassing both well-appreciated aspects of aging biology, such as dysregulation of proteostasis and inflammation, as well as lesser appreciated changes such as through toll-like receptor signaling, shift primarily with fraction of life lived (the ratio of chronological age to lifespan). This measure, which approximates biological age, varies greatly across DO mice creating a global disconnect between chronological and biological age. By sampling mice near their natural death we were able to detect loss-of-homeostasis signatures involving focal dysregulation of proteolysis and the secreted phosphoproteome which may be points-of-failure in DO aging. These events are succeeded by massive changes in the multiome in mice’s final three weeks as widespread cell death reshapes the plasma of near-death mice.
