## Supplemental Table 2 for "The Molecular Architecture of Variable Lifespan in Diversity Outbred Mice"

feature_name	genename	gene_id	chr	pos	lod	ci_lo	ci_hi	start_location	Chromosome	pos_Mb	strand	qtl_type
Ace_tr_Q3TU20_Q3TU20_MOUSE	Ace	11421	11	106.003779	11.119708758257806	105.099549	106.871471	105975188	11	105.975188	1	local pQTL
Adam23	Adam23	23792	1	70.463623	14.725979268394541	61.049412	70.508863	63445890	1	63.44589	1	local pQTL
Adamts13_sp_Q769J6_ATS13_MOUSE	Adamts13	279028	2	26.608192	10.82187195630959	26.216289	30.834921	26973415	2	26.973415	1	local pQTL
Agt_sp_P11859_ANGT_MOUSE	Agt	11606	8	124.478652	25.628247044403842	123.479201	124.651967	-124556586	8	124.556586	-1	local pQTL
AI182371_tr_Q505K6_Q505K6_MOUSE	AI182371	NA	2	35.15871	17.145000188860774	33.56539	35.250934	NA	NA	NA	NA	pQTL (unknown ORF)
Apoa1_tr_Q58EV2_Q58EV2_MOUSE	Apoa1	11806	9	45.375049	21.39380009304062	45.064611	46.381243	46228629	9	46.228629	1	local pQTL
Apoa2_sp_P09813_APOA2_MOUSE	Apoa2	11807	1	171.394672	21.769580805667587	170.952978	171.47318	171225053	1	171.225053	1	local pQTL
Apoa2_tr_Q6LD55_Q6LD55_MOUSE	Apoa2	11807	1	172.127531	33.46723396914767	171.195757	172.145266	171225053	1	171.225053	1	local pQTL
APOB_tr_A0A1B4Z9E9_A0A1B4Z9E9_MOUSE	APOB	238055	12	7.764742	18.187149337315294	6.764161	8.174334	7977676	12	7.977676	1	local pQTL
Apoc4_sp_Q61268_APOC4_MOUSE	Apoc4	11425	7	19.34889	12.484226279995951	16.638483	24.673578	-19678083	7	19.678083	-1	local pQTL
B4galnt1_sp_Q09200_B4GN1_MOUSE	B4galnt1	14421	10	126.062556	14.33683595899349	126.012554	127.613309	127165155	10	127.165155	1	local pQTL
Brip1os_tr_Q6NXM5_Q6NXM5_MOUSE	Brip1os	74038	11	84.557604	10.615688897041354	81.04574	87.167336	86201359	11	86.201359	1	local pQTL
C1s1_tr_E9Q6C2_E9Q6C2_MOUSE	C1s1	50908	6	125.226585	27.83963589737759	124.521406	125.286725	-124530343	6	124.530343	-1	local pQTL
C1sb_sp_Q8CFG8_CS1B_MOUSE	C1sb	317677	6	124.859657	17.048216874757976	124.587704	125.286725	-124624624	6	124.624624	-1	local pQTL
C2_sp_P21180_CO2_MOUSE	C2	12263	17	33.716645	9.481498132155261	32.441452	35.379875	-34862601	17	34.862601	-1	local pQTL
C5_sp_P06684_CO5_MOUSE	C5	15139	2	35.028639	18.963262236225873	34.876504	35.337093	-34983328	2	34.983328	-1	local pQTL
C6_tr_E9Q6D8_E9Q6D8_MOUSE	C6	12274	15	6.319322	15.29390620073637	4.202728	10.681208	4727209	15	4.727209	1	local pQTL
C7_tr_D3YXF5_D3YXF5_MOUSE	C7	109828	15	4.015549	9.702457844280893	3.269262	15.626595	-4988761	15	4.988761	-1	local pQTL
Ccl8_sp_Q9Z121_CCL8_MOUSE	Ccl8	20307	11	82.088258	16.113734436749464	81.868539	82.178599	82115184	11	82.115184	1	local pQTL
Cdh1_sp_P09803_CADH1_MOUSE	Cdh1	12550	9	14.71249	15.179476649500854	14.637219	15.696346	106603349	8	106.603349	1	trans pQTL
Ces1b_tr_D3Z5G7_D3Z5G7_MOUSE	Ces1b	382044	8	95.524	19.176331735784995	92.991546	95.653276	-93056726	8	93.056726	-1	local pQTL
Ces1c_sp_P23953_EST1C_MOUSE	Ces1c	13884	8	93.895148	29.72046186041172	92.96775	94.770277	-93099015	8	93.099015	-1	local pQTL
Ces2e_sp_Q8BK48_EST2E_MOUSE	Ces2e	234673	8	104.131637	10.0718723798138	103.940768	107.016528	104926259	8	104.926259	1	local pQTL
Ces2h_tr_F6Z9B9_F6Z9B9_MOUSE	Ces2h	436059	8	104.983789	16.740550048185778	104.263433	105.085237	105000829	8	105.000829	1	local pQTL
Cfhr1_tr_Q61406_Q61406_MOUSE	Cfhr1	50702	1	139.332942	18.644357380674506	138.929864	146.873639	-139547063	1	139.547063	-1	local pQTL
Cfhr2_tr_Q4LDF6_Q4LDF6_MOUSE	Cfhr2	545366	1	140.531882	22.063061977050957	138.78033	140.853419	-139810291	1	139.810291	-1	local pQTL
Cfhr2_tr_Q8R0I8_Q8R0I8_MOUSE	Cfhr2	545366	1	138.676475	11.789404514857367	136.168099	142.891276	-139810291	1	139.810291	-1	local pQTL
Cfi_sp_Q61129_CFAI_MOUSE	Cfi	12630	3	130.117265	17.06059135403629	129.551327	130.308101	129836738	3	129.836738	1	local pQTL
Chil3_sp_O35744_CHIL3_MOUSE	Chil3	12655	3	107.201577	15.712567875994427	104.937613	107.550651	-106147553	3	106.147553	-1	local pQTL
Chit1_tr_B2RS82_B2RS82_MOUSE	Chit1	71884	1	132.583813	10.631384356181899	129.809947	134.632609	134111241	1	134.111241	1	local pQTL
Clu_tr_Q549A5_Q549A5_MOUSE	Clu	12759	10	47.533217	9.83920724016701	45.960628	51.2742	65968482	14	65.968482	1	trans pQTL
Cntn4	Cntn4	269784	6	107.329131	11.737435742850066	105.744839	107.709252	105677666	6	105.677666	1	local pQTL
Col18a1_sp_P39061_COIA1_MOUSE	Col18a1	12822	3	58.503508	10.844820032935592	58.471334	65.793147	-77052178	10	77.052178	-1	trans pQTL
Cp_tr_G3X8Q5_G3X8Q5_MOUSE	Cp	12870	3	19.982436	16.91747515852271	19.746152	20.333673	19957053	3	19.957053	1	local pQTL
Cpb2_sp_Q9JHH6_CBPB2_MOUSE	Cpb2	56373	14	74.901982	19.840535388914173	74.8126	76.338915	75242286	14	75.242285999999993	1	local pQTL
Crp_tr_I6L966_I6L966_MOUSE	Crp	12944	1	173.995242	13.217668101405822	172.127531	176.045166	172698055	1	172.698055	1	local pQTL
Ctbs_tr_Q102J0_Q102J0_MOUSE	Ctbs	74245	3	145.115806	8.836042880344001	144.345378	148.3909	146450466	3	146.450466	1	local pQTL
Ctsd_tr_Q8C243_Q8C243_MOUSE	Ctsd	13033	7	143.391814	11.263851805283092	141.852522	145.331717	-142375909	7	142.375909	-1	local pQTL
Ctse_sp_P70269_CATE_MOUSE	Ctse	13034	1	132.199455	14.848036904024823	129.809947	133.175781	131638313	1	131.638313	1	local pQTL
D17H6S56E_5_tr_Q8BU01_Q8BU01_MOUSE	D17H6S56E	NA	17	35.031184	15.168928104295656	32.441452	35.60663	NA	NA	NA	NA	pQTL (unknown ORF)
Dnah2_tr_D3Z667_D3Z667_MOUSE	Dnah2	327954	14	74.901982	9.186684100404003	74.8126	76.760763	-69420808	11	69.420808	-1	trans pQTL
Entpd5_tr_Q3TQC7_Q3TQC7_MOUSE	Entpd5	12499	12	86.610983	12.88248647645121	84.853884	88.989875	-84373875	12	84.373875	-1	local pQTL
F11_sp_Q91Y47_FA11_MOUSE	F11	109821	8	45.795927	12.593526479684028	43.772691	46.577297	-45241167	8	45.241167	-1	local pQTL
F12_sp_Q80YC5_FA12_MOUSE	F12	58992	13	55.442766	16.253440580012583	54.220055	55.941604	-55417957	13	55.417957	-1	local pQTL
F13b_tr_Q8K0W0_Q8K0W0_MOUSE	F13b	14060	1	140.663917	18.937952279027467	139.09675	141.114407	139501706	1	139.501706	1	local pQTL
Fetub_tr_Q6YJU2_Q6YJU2_MOUSE	Fetub	59083	16	23.267383	21.10480462435933	22.759211	23.313839	22920221	16	22.920221	1	local pQTL
Fn1_tr_A0A087WQW8_A0A087WQW8_MOUSE	Fn1	14268	10	130.120816	9.856662842292934	127.808093	130.550456	-71585472	1	71.585472	-1	trans pQTL
Fv4_sp_P11370_ENV2_MOUSE	Fv4	14352	12	81.213336	26.968824170095097	80.117324	81.42998	NA	NA	NA	NA	pQTL (unknown ORF)
Ganab_tr_A1A4T2_A1A4T2_MOUSE	Ganab	14376	9	23.138091	9.396905883596816	17.947517	23.339915	8898056	19	8.898056	1	trans pQTL
Gm4788_tr_E9Q8B5_E9Q8B5_MOUSE	Gm4788	214403	1	140.384173	28.4356624761447	138.78033	140.768335	-139697918	1	139.697918	-1	local pQTL
Gm4788_tr_Q61408_Q61408_MOUSE	Gm4788	214403	1	140.235553	25.504551193414493	137.859289	142.93401	-139697918	1	139.697918	-1	local pQTL
Gm5938_tr_A0A0D3M046_A0A0D3M046_MOUSE	Gm5938	546335	11	10.425135	8.496774344002468	6.775322	14.251672	78125466	X	78.125466	1	trans pQTL
Gm7298_tr_A0A0N4SVU1_A0A0N4SVU1_MOUSE	Gm7298	640530	6	122.499142	14.062569776996122	120.604169	124.76181	NA	NA	NA	NA	pQTL (unknown ORF)
Gpld1_tr_Q8VCU2_Q8VCU2_MOUSE	Gpld1	14756	13	23.843947	12.128547346111935	22.495891	26.568434	24943151	13	24.943151	1	local pQTL
H2_Q1_tr_O19441_O19441_MOUSE	H2	NA	17	35.60663	13.597845599670187	35.327923	36.495431	NA	NA	NA	NA	pQTL (unknown ORF)
H2_Q4_tr_Q8HWB2_Q8HWB2_MOUSE	H2	NA	17	35.379875	17.257333396626766	35.070198	35.60663	NA	NA	NA	NA	pQTL (unknown ORF)
Hbb_b2_tr_Q9QUN8_Q9QUN8_MOUSE	Hbb	15127	7	105.073941	17.185237658340156	100.794133	105.705868	NA	NA	NA	NA	pQTL (unknown ORF)
Hbbt1_tr_A8DUN2_A8DUN2_MOUSE	Hbbt1	NA	7	98.414295	15.089836950249131	97.205927	105.602197	NA	NA	NA	NA	pQTL (unknown ORF)
HC_tr_A0A0F7QZE4_A0A0F7QZE4_MOUSE	HC	15139	12	113.227665	15.891666469653888	113.100481	113.797798	-34983328	2	34.983328	-1	trans pQTL
Hist1h1d_tr_Q149Z9_Q149Z9_MOUSE	Hist1h1d	14957	8	71.995569	9.934316831573883	67.363813	73.066973	23555031	13	23.555031	1	trans pQTL
Hnrnpa1_tr_Q5EBP8_Q5EBP8_MOUSE	Hnrnpa1	15382	X	39.383621	9.627544961516513	38.629926	39.410947	103240396	15	103.240396	1	trans pQTL
Hyal1_sp_Q91ZJ9_HYAL1_MOUSE	Hyal1	15586	9	106.605721	10.874487519190627	105.793572	107.650604	107576949	9	107.576949	1	local pQTL
Ica_sp_Q9DBD0_ICA_MOUSE	Ica	71775	9	103.246879	17.42004664633236	102.189645	103.787318	-103250529	9	103.250529	-1	local pQTL
Igh_3_sp_P01867_IGG2B_MOUSE	Igh	111507	12	116.839317	22.014483272590393	112.517183	116.891462	NA	NA	NA	NA	pQTL (unknown ORF)
Igh_tr_Q4V9Z4_Q4V9Z4_MOUSE	Igh	111507	12	112.872128	12.358346173762111	112.517183	118.224507	NA	NA	NA	NA	pQTL (unknown ORF)
Igh_tr_Q569W9_Q569W9_MOUSE	Igh	111507	12	114.193652	16.38965249417576	113.169044	116.580219	NA	NA	NA	NA	pQTL (unknown ORF)
Igh_tr_Q58E54_Q58E54_MOUSE	Igh	111507	12	113.193567	19.49166007171282	113.067504	116.615155	NA	NA	NA	NA	pQTL (unknown ORF)
Igh_tr_Q58E56_Q58E56_MOUSE	Igh	111507	12	113.333845	26.115259669204207	113.169044	113.814458	NA	NA	NA	NA	pQTL (unknown ORF)
Igh_tr_Q6PF95_Q6PF95_MOUSE	Igh	111507	12	114.298526	17.13329018782059	114.085775	116.580219	NA	NA	NA	NA	pQTL (unknown ORF)
Igh_VJ558_sp_P01758_HVM14_MOUSE	Igh	111507	12	113.193567	16.705500391806993	112.517183	116.564558	NA	NA	NA	NA	pQTL (unknown ORF)
Igh_VJ558_tr_Q99KA4_Q99KA4_MOUSE	Igh	111507	12	113.169044	11.412476065283249	112.968477	116.564558	NA	NA	NA	NA	pQTL (unknown ORF)
Ighg_tr_Q569X1_Q569X1_MOUSE	Ighg	380794	12	113.257936	13.37246593183993	113.100481	116.564558	NA	NA	NA	NA	pQTL (unknown ORF)
Ighv1_12_tr_A0A0A6YXJ9_A0A0A6YXJ9_MOUSE	Ighv1	NA	12	115.976134	10.730530193147292	113.149864	116.983017	NA	NA	NA	NA	pQTL (unknown ORF)
Ighv1_19_tr_A0A0A6YWX0_A0A0A6YWX0_MOUSE	Ighv1	NA	12	114.351979	10.839757819759875	111.460053	116.580219	NA	NA	NA	NA	pQTL (unknown ORF)
Ighv1_37_tr_A0A0A6YW32_A0A0A6YW32_MOUSE	Ighv1	NA	12	113.149864	9.771338657211706	112.982589	116.841963	NA	NA	NA	NA	pQTL (unknown ORF)
Ighv1_39_tr_A0A075B5V5_A0A075B5V5_MOUSE	Ighv1	NA	12	114.370491	19.978268855914873	114.068337	116.580219	NA	NA	NA	NA	pQTL (unknown ORF)
Ighv1_52_tr_A0A0A6YXC3_A0A0A6YXC3_MOUSE	Ighv1	NA	12	113.814458	8.941169332554683	113.696892	116.580219	NA	NA	NA	NA	pQTL (unknown ORF)
Ighv1_62_tr_X5J5R3_X5J5R3_MOUSE	Ighv1	NA	12	116.288534	16.570271262347983	113.067504	116.668075	NA	NA	NA	NA	pQTL (unknown ORF)
Ighv1_63_tr_A0A075B5X2_A0A075B5X2_MOUSE	Ighv1	NA	12	116.337792	10.898842196346632	113.282286	116.668075	NA	NA	NA	NA	pQTL (unknown ORF)
Ighv1_76_tr_A0A0G2JFE9_A0A0G2JFE9_MOUSE	Ighv1	NA	12	116.032403	22.176468581505144	114.085775	116.580219	NA	NA	NA	NA	pQTL (unknown ORF)
Ighv1_78_tr_A0A0G2JGN3_A0A0G2JGN3_MOUSE	Ighv1	NA	12	115.976134	20.2690718816292	114.085775	116.580219	NA	NA	NA	NA	pQTL (unknown ORF)
Ighv1_9_tr_A0A0A6YW37_A0A0A6YW37_MOUSE	Ighv1	NA	12	116.288534	16.610553530527405	114.085775	116.580219	NA	NA	NA	NA	pQTL (unknown ORF)
Ighv10_1_tr_A0A0B4J1J6_A0A0B4J1J6_MOUSE	Ighv10	NA	12	115.693553	10.350936833698325	113.303641	116.615155	NA	NA	NA	NA	pQTL (unknown ORF)
Ighv13_2_tr_A0A0A6YWN3_A0A0A6YWN3_MOUSE	Ighv13	NA	12	116.159984	8.932120700755092	112.968477	120.017431	NA	NA	NA	NA	pQTL (unknown ORF)
Ighv14_2_tr_A0A075B5R7_A0A075B5R7_MOUSE	Ighv14	NA	12	113.100481	16.146728111339925	112.872128	116.839317	NA	NA	NA	NA	pQTL (unknown ORF)
Ighv14_3_tr_A0A075B5R9_A0A075B5R9_MOUSE	Ighv14	NA	12	112.930482	10.65957335491667	111.475315	116.983017	NA	NA	NA	NA	pQTL (unknown ORF)
Ighv2_5_tr_A0A0A6YY69_A0A0A6YY69_MOUSE	Ighv2	NA	12	113.41176	9.635265144332296	112.517183	116.288534	NA	NA	NA	NA	pQTL (unknown ORF)
Ighv2_9_tr_A0A075B5Q5_A0A075B5Q5_MOUSE	Ighv2	NA	12	113.303641	13.878898840457465	113.227665	116.580219	NA	NA	NA	NA	pQTL (unknown ORF)
Ighv3_4_tr_A0A0A6YXF1_A0A0A6YXF1_MOUSE	Ighv3	NA	12	115.05831	12.403399176715558	113.267434	116.685296	NA	NA	NA	NA	pQTL (unknown ORF)
Ighv4_1_tr_A0A075B5R5_A0A075B5R5_MOUSE	Ighv4	NA	12	113.883619	17.768466937837907	113.379228	114.221947	NA	NA	NA	NA	pQTL (unknown ORF)
Ighv5_12_4_tr_A0A0A6YWG4_A0A0A6YWG4_MOUSE	Ighv5	NA	12	115.05831	14.293826772707689	113.100481	116.615155	NA	NA	NA	NA	pQTL (unknown ORF)
Ighv5_16_tr_A0A0B4J1P4_A0A0B4J1P4_MOUSE	Ighv5	NA	12	113.797798	14.610601250012131	113.100481	116.564558	NA	NA	NA	NA	pQTL (unknown ORF)
Ighv5_9_tr_A0A075B5Q2_A0A075B5Q2_MOUSE	Ighv5	NA	12	113.41176	11.138973276236248	113.100481	116.564558	NA	NA	NA	NA	pQTL (unknown ORF)
Ighv5_9_tr_A2NV20_A2NV20_MOUSE	Ighv5	NA	12	115.693553	10.130247813585674	113.100481	117.728191	NA	NA	NA	NA	pQTL (unknown ORF)
Ighv7_1_tr_A0A075B5S2_A0A075B5S2_MOUSE	Ighv7	NA	12	114.068337	11.798067482029902	113.282286	116.580219	NA	NA	NA	NA	pQTL (unknown ORF)
Ighv7_3_tr_X5J537_X5J537_MOUSE	Ighv7	NA	12	116.581728	14.296994357754992	113.067504	116.839317	NA	NA	NA	NA	pQTL (unknown ORF)
Ighv7_4_tr_A0A0A6YXL5_A0A0A6YXL5_MOUSE	Ighv7	NA	12	118.199315	11.601788027964751	112.902717	118.224507	NA	NA	NA	NA	pQTL (unknown ORF)
Ighv8_8_tr_A0A0A6YXQ0_A0A0A6YXQ0_MOUSE	Ighv8	NA	12	115.693553	10.253569046105484	113.149864	116.615155	NA	NA	NA	NA	pQTL (unknown ORF)
Ighv9_2_tr_A0A0B4J1J4_A0A0B4J1J4_MOUSE	Ighv9	NA	12	112.93825	9.913344492152364	110.194078	118.224507	NA	NA	NA	NA	pQTL (unknown ORF)
Ighv9_3_tr_A0A0B4J1J5_A0A0B4J1J5_MOUSE	Ighv9	NA	12	114.221947	16.956160395039152	114.085775	116.580219	NA	NA	NA	NA	pQTL (unknown ORF)
Igk_tr_Q58EU8_Q58EU8_MOUSE	Igk	243469	6	69.650411	16.819123239806842	66.930816	72.269151	NA	NA	NA	NA	pQTL (unknown ORF)
Igkv1_132_tr_A0A0B4J1H9_A0A0B4J1H9_MOUSE	Igkv1	NA	6	71.733214	16.80666771609372	67.021485	72.067557	NA	NA	NA	NA	pQTL (unknown ORF)
Igkv14_100_tr_A0A0G2JG36_A0A0G2JG36_MOUSE	Igkv14	NA	6	71.696207	16.45643685417624	67.197269	75.778628	NA	NA	NA	NA	pQTL (unknown ORF)
Igkv4_58_tr_A0A075B5M3_A0A075B5M3_MOUSE	Igkv4	NA	6	76.802497	13.178994214559037	67.442904	77.424303	NA	NA	NA	NA	pQTL (unknown ORF)
Igkv4_70_tr_Q8VDD0_Q8VDD0_MOUSE	Igkv4	NA	6	71.696207	10.045056832422715	67.799978	73.721396	NA	NA	NA	NA	pQTL (unknown ORF)
Igkv4_81_tr_A0A075B5L6_A0A075B5L6_MOUSE	Igkv4	NA	6	75.488843	15.504968689407585	68.546176	77.154953	NA	NA	NA	NA	pQTL (unknown ORF)
Igkv4_91_tr_Q9JL78_Q9JL78_MOUSE	Igkv4	NA	6	72.100517	12.201525546946206	64.619188	80.502977	NA	NA	NA	NA	pQTL (unknown ORF)
Igkv5_43_tr_A0A0B4J1J2_A0A0B4J1J2_MOUSE	Igkv5	NA	6	72.704353	14.023900127711574	71.300459	73.721396	NA	NA	NA	NA	pQTL (unknown ORF)
Igkv5_45_tr_A0A0B4J1J1_A0A0B4J1J1_MOUSE	Igkv5	NA	6	66.09247	9.350307713364044	54.902913	72.0198	NA	NA	NA	NA	pQTL (unknown ORF)
Igkv5_48_tr_A0A140T8N2_A0A140T8N2_MOUSE	Igkv5	NA	6	67.545651	10.28093027706501	64.310632	76.718424	NA	NA	NA	NA	pQTL (unknown ORF)
Igkv6_13_tr_A0A075B5N7_A0A075B5N7_MOUSE	Igkv6	NA	6	67.885914	9.284229274092418	65.991344	70.897995	NA	NA	NA	NA	pQTL (unknown ORF)
Igkv6_20_tr_A0A140T8P2_A0A140T8P2_MOUSE	Igkv6	NA	8	28.753793	9.074997978543825	28.402517	29.615543	NA	NA	NA	NA	pQTL (unknown ORF)
Igkv8_27_tr_A0A075B5N4_A0A075B5N4_MOUSE	Igkv8	NA	6	76.542612	13.690932235844965	55.653047	76.940963	NA	NA	NA	NA	pQTL (unknown ORF)
Igkv8_28_tr_A0A075B5N3_A0A075B5N3_MOUSE	Igkv8	NA	6	70.790556	12.44520069256607	67.545651	73.69442	NA	NA	NA	NA	pQTL (unknown ORF)
Igkv9_124_tr_A0A075B5K2_A0A075B5K2_MOUSE	Igkv9	NA	6	67.885914	17.35089181025383	67.13376	70.862488	NA	NA	NA	NA	pQTL (unknown ORF)
Igl_tr_Q99M11_Q99M11_MOUSE	Igl	111519	16	18.672948	24.94714187363294	18.647463	19.675066	NA	NA	NA	NA	pQTL (unknown ORF)
Il23r	Il23r	209590	6	86.04543	11.840190397180498	65.041553	87.181366	-67422931	6	67.422931	-1	trans pQTL
Isoc1_sp_Q91V64_ISOC1_MOUSE	Isoc1	66307	13	28.612961	8.670218255135802	27.992144	32.726575	58659481	18	58.659481	1	trans pQTL
Itih1_sp_Q61702_ITIH1_MOUSE	Itih1	16424	14	29.059465	15.834458063208825	25.091701	31.192489	-30929179	14	30.929179	-1	local pQTL
Itih1_tr_Q8K159_Q8K159_MOUSE	Itih1	16424	14	30.96518	11.627574635234843	30.430235	31.83898	-30929179	14	30.929179	-1	local pQTL
Lyz1_sp_P17897_LYZ1_MOUSE	Lyz1	17110	10	116.835608	20.100124295084033	116.724068	117.96301	-117287794	10	117.287794	-1	local pQTL
Man2a2_tr_Q197W7_Q197W7_MOUSE	Man2a2	140481	7	80.640898000000007	9.224872453064542	79.110189	81.513972	-80349096	7	80.349096	-1	local pQTL
Manba_tr_A0A0R4J092_A0A0R4J092_MOUSE	Manba	110173	3	135.362548	16.56855401149182	135.155466	136.283844	135485610	3	135.48561	1	local pQTL
Masp1_sp_P98064_MASP1_MOUSE	Masp1	17174	16	23.715017	8.66904662814976	22.759211	23.857713	-23451784	16	23.451784	-1	local pQTL
Masp2_sp_Q91WP0_MASP2_MOUSE	Masp2	17175	4	148.19305	23.460236767429144	148.127767	149.180405	148602543	4	148.602543	1	local pQTL
Mbl2_sp_P41317_MBL2_MOUSE	Mbl2	17195	19	30.671753	15.062278208989019	30.156342	32.86731	30232927	19	30.232927	1	local pQTL
Mertk_sp_Q60805_MERTK_MOUSE	Mertk	17289	2	128.650676	25.259361161325593	128.57	129.86913	128698914	2	128.698914	1	local pQTL
Met_tr_F8VQL0_F8VQL0_MOUSE	Met	17295	16	96.888463	13.269546530658793	96.618853	98.096139	17463956	6	17.463956	1	trans pQTL
Minpp1_sp_Q9Z2L6_MINP1_MOUSE	Minpp1	17330	19	32.528929	10.214756015845603	31.233748	35.320009	32485768	19	32.485768	1	local pQTL
Mst1_sp_P26928_HGFL_MOUSE	Mst1	15235	9	107.725109	9.900825412583078	107.628195	108.260846	108080435	9	108.080435	1	local pQTL
Mug_ps1_tr_V9GZF6_V9GZF6_MOUSE	Mug	NA	6	122.559414	17.314887849785634	120.604169	124.349741	NA	NA	NA	NA	pQTL (unknown ORF)
Mug2_sp_P28666_MUG2_MOUSE	Mug2	17837	2	5.884026	10.3510548613976	5.010481	8.09304	122006797	6	122.006797	1	trans pQTL
Mug2_sp_P28666_MUG2_MOUSE	Mug2	17837	6	121.446159	36.642950792072114	119.223409	122.539064	122006797	6	122.006797	1	local pQTL
Mup1_tr_Q4FZE8_Q4FZE8_MOUSE	Mup1	NA	4	62.571016	12.466135352919297	59.223887	66.192857	NA	NA	NA	NA	pQTL (unknown ORF)
n_LPE_20_0_0_0_	n	109544	16	86.842677	9.230751492541225	84.872992	89.832698	NA	NA	NA	NA	mQTL
n_N_Acetyl_L_alanine	n	109544	9	107.108312	9.365989773323518	106.483062	107.698813	NA	NA	NA	NA	mQTL
n_O_Acetylserine	n	109544	9	106.721026	9.887291238865325	105.793572	108.226202	NA	NA	NA	NA	mQTL
n_Oxoadipicacid	n	109544	2	5.730666	13.466034068024502	5.637951	8.665759	NA	NA	NA	NA	mQTL
n_Oxoglutaricacid	n	109544	15	35.831459	9.431618885726454	34.668068	41.5644	NA	NA	NA	NA	mQTL
n_PC_15_0_18_2_	n	109544	18	12.522776	10.747764024905095	10.777436	13.312579	NA	NA	NA	NA	mQTL
n_PC_19_1_18_2_	n	109544	6	110.27582	10.668016324642707	110.174917	110.787693	NA	NA	NA	NA	mQTL
n_PI_18_0_22_6_	n	109544	5	142.364038	9.565737530705984	139.865408	146.408845	NA	NA	NA	NA	mQTL
n_PS_o_16_0_18_1_	n	109544	5	121.415602	9.137298041890482	120.678886	121.629798	NA	NA	NA	NA	mQTL
n_Pseudouridine	n	109544	7	81.158993	11.41290085612531	80.893004	82.033972	NA	NA	NA	NA	mQTL
n_unk146_082_4_7	n	109544	6	90.877586	10.794193424063705	84.630358	92.599768	NA	NA	NA	NA	mQTL
n_unk156_991_4_5	n	109544	1	10.964168	9.636961559536928	9.964703	14.134903	NA	NA	NA	NA	mQTL
n_unk160_061_5_3	n	109544	7	116.124812	9.968256125985159	114.210406	116.524578	NA	NA	NA	NA	mQTL
n_unk173_057_5	n	109544	9	120.794232	11.999910261079123	118.862075	121.842277	NA	NA	NA	NA	mQTL
n_unk184_059_4_7	n	109544	17	31.909764	9.530526056541325	31.542378	33.538949	NA	NA	NA	NA	mQTL
n_unk189_04_5_2	n	109544	16	18.647463	11.013567737964038	17.923317	21.380963	NA	NA	NA	NA	mQTL
n_unk227_067_4_8	n	109544	15	89.441816	10.397593090996446	88.660513	90.26652	NA	NA	NA	NA	mQTL
n_unk241_083_5	n	109544	15	89.441816	11.87532120439004	88.623264	90.137744	NA	NA	NA	NA	mQTL
n_unk242_08_4_7	n	109544	1	181.087234	9.746903669642554	180.755155	182.375056	NA	NA	NA	NA	mQTL
n_unk245_078_4_7	n	109544	7	81.224232	12.507272172025147	80.777518	82.096375	NA	NA	NA	NA	mQTL
n_unk273_072_14_8	n	109544	1	18.007392	9.432286406759953	10.619399	20.640694	NA	NA	NA	NA	mQTL
n_unk287_088_4_8	n	109544	15	89.441816	13.233445479993387	88.580785	90.159445	NA	NA	NA	NA	mQTL
n_unk301_104_5	n	109544	15	88.857768	11.4351137636033	88.09124	89.784553	NA	NA	NA	NA	mQTL
n_unk303_083_4_8	n	109544	4	45.407172	8.911585663874222	44.435949	46.28005	NA	NA	NA	NA	mQTL
n_unk304_07_4_7	n	109544	6	92.599768	8.92652065406235	90.840211	92.705568	NA	NA	NA	NA	mQTL
n_unk315_001_5	n	109544	2	134.513071	22.528862684045162	134.062398	135.676738	NA	NA	NA	NA	mQTL
n_unk325_065_4_7	n	109544	7	81.158993	12.093951156436123	80.777518	82.096375	NA	NA	NA	NA	mQTL
n_unk367_105_4_7	n	109544	16	25.821038	10.516918793986617	23.748005	30.539579	NA	NA	NA	NA	mQTL
n_unk926_965_4_4	n	109544	4	77.161936	8.965007378005167	64.707461	80.696193	NA	NA	NA	NA	mQTL
Naglu_tr_O54752_O54752_MOUSE	Naglu	27419	11	100.964247	10.096607453188625	100.059392	101.595368	101070093	11	101.070093	1	local pQTL
Napsa_sp_O09043_NAPSA_MOUSE	Napsa	16541	7	40.398424	10.065097416049044	36.797493	46.290533	44572444	7	44.572444	1	local pQTL
Olfm3_sp_P63056_NOE3_MOUSE	Olfm3	229759	3	115.794154	13.993242680453132	114.775735	116.04854	114904077	3	114.904077	1	local pQTL
Orm1_tr_Q91X23_Q91X23_MOUSE	Orm1	18405	4	62.65059	14.903374728399793	62.436301	64.770608	63344555	4	63.344555	1	local pQTL
p_Aminoadipicacid	p	NA	2	5.884026	17.087874035760777	5.671325	6.342453	NA	NA	NA	NA	pQTL (unknown ORF)
p_Carn_18_2_	p	NA	8	104.369104	10.603094728331822	104.049311	105.14267	NA	NA	NA	NA	pQTL (unknown ORF)
p_Carn_20_4_	p	NA	8	104.983789	11.926497712627151	104.263433	105.164531	NA	NA	NA	NA	pQTL (unknown ORF)
p_Glucosamine	p	NA	13	96.462503	9.040500752204125	95.869875	97.35018	NA	NA	NA	NA	pQTL (unknown ORF)
p_LPI_18_0_0_0_	p	NA	18	46.142666	9.332774400858094	43.191064	47.549782	NA	NA	NA	NA	pQTL (unknown ORF)
p_N_Acetylornithine	p	NA	4	156.254732	8.78236609102817	155.984677	156.254732	NA	NA	NA	NA	pQTL (unknown ORF)
p_PE_16_0_20_4_5Z_8Z_11Z_14Z__	p	NA	13	72.751104	9.106866987040036	72.549096	73.580547	NA	NA	NA	NA	pQTL (unknown ORF)
p_unk122_078_4_2	p	NA	X	49.398481	10.87092289904114	49.340228	49.957247	NA	NA	NA	NA	pQTL (unknown ORF)
p_unk162_132_11	p	NA	19	44.150222	10.346792458348022	42.197007	44.339064	NA	NA	NA	NA	pQTL (unknown ORF)
p_unk183_113_2_5	p	NA	7	138.337006	9.120357468493888	138.321786	139.998878	NA	NA	NA	NA	pQTL (unknown ORF)
p_unk199_09_4_2	p	NA	6	84.630358	9.451644297837959	84.548175	87.846611	NA	NA	NA	NA	pQTL (unknown ORF)
p_unk232_037_2_4	p	NA	11	94.164686	9.313179418753029	94.048538	95.858568	NA	NA	NA	NA	pQTL (unknown ORF)
p_unk237_148_1_8	p	NA	15	10.07673	9.103011862911627	3.269262	10.637246	NA	NA	NA	NA	pQTL (unknown ORF)
p_unk244_111_4_1	p	NA	13	47.197224	14.075370231693764	46.993816	47.367356	NA	NA	NA	NA	pQTL (unknown ORF)
p_unk246_17_3	p	NA	8	104.994311	17.308366578639117	104.263433	105.14267	NA	NA	NA	NA	pQTL (unknown ORF)
p_unk288_217_2_3	p	NA	8	104.944836	13.448975359566742	104.263433	105.164531	NA	NA	NA	NA	pQTL (unknown ORF)
p_unk292_165_2_7	p	NA	6	85.354462	15.854023287953682	84.712906	86.219464	NA	NA	NA	NA	pQTL (unknown ORF)
p_unk314_232_2_3	p	NA	8	104.983789	10.088444285593354	104.263433	105.14267	NA	NA	NA	NA	pQTL (unknown ORF)
p_unk346_009_7_4	p	NA	3	122.058056	8.22059181521579	117.862493	123.425932	NA	NA	NA	NA	pQTL (unknown ORF)
p_unk582_295_2	p	NA	X	65.271068	9.622788316989764	64.548216	70.820787	NA	NA	NA	NA	pQTL (unknown ORF)
Pam_sp_P97467_AMD_MOUSE	Pam	18484	1	98.758026	13.99602473633995	95.405257	106.309658	-97821093	1	97.821093	-1	local pQTL
Pecam1_tr_B1ARB3_B1ARB3_MOUSE	Pecam1	18613	11	107.457184	11.147807997276907	106.332964	112.462402	-106654212	11	106.654212	-1	local pQTL
Pla2g7_sp_Q60963_PAFA_MOUSE	Pla2g7	27226	17	43.974693	14.90098593133653	41.886862	45.340433	43568450	17	43.56845	1	local pQTL
Pm20d1_sp_Q8C165_P20D1_MOUSE	Pm20d1	212933	1	134.213279	13.723665219703033	131.062932	134.632609	131797394	1	131.797394	1	local pQTL
Pon3_sp_Q62087_PON3_MOUSE	Pon3	269823	6	5.301296	10.000817376824033	4.510537	5.894145	-5216255	6	5.216255	-1	local pQTL
Pros1_sp_Q08761_PROS_MOUSE	Pros1	19128	16	67.522099	8.610091522089881	62.232264	69.735981	62854306	16	62.854306	1	local pQTL
Psma4_sp_Q9R1P0_PSA4_MOUSE	Psma4	26441	8	48.930146	10.23598118062938	47.11832	49.083967	54950858	9	54.950858	1	trans pQTL
Ptgds_sp_O09114_PTGDS_MOUSE	Ptgds	19215	1	9.671947	10.468455476987318	3.010274	10.147799	-25466711	2	25.466711	-1	trans pQTL
Ptprm_tr_Q68FM4_Q68FM4_MOUSE	Ptprm	19274	6	58.508187	9.695501473305411	54.797276	60.255804	-66666847	17	66.666847	-1	trans pQTL
Pvalb_sp_P32848_PRVA_MOUSE	Pvalb	19293	10	36.606881	9.234866232468848	30.626072	40.053757	-78191111	15	78.191111	-1	trans pQTL
Pzp_sp_Q61838_PZP_MOUSE	Pzp	11287	6	128.478194	11.868537136754608	127.708657	133.540286	-128483566	6	128.483566	-1	local pQTL
Rangap1_tr_Q6ZPH4_Q6ZPH4_MOUSE	Rangap1	19387	3	83.694796	9.324334267878578	82.492476	84.092621	-81704247	15	81.704247	-1	trans pQTL
Rassf8_sp_Q8CJ96_RASF8_MOUSE	Rassf8	71323	5	90.641309	14.651389149057218	90.371405	90.960937	145746786	6	145.746786	1	trans pQTL
S100a8_tr_Q53X15_Q53X15_MOUSE	S100a8	20201	3	90.812476	9.831459636698888	90.481884	93.629221	90669070	3	90.66907	1	local pQTL
Serpina1a_tr_A0A0A0MQA3_A0A0A0MQA3_MOUSE	Serpina1a	20700	12	103.531196	9.271550530875697	103.059926	104.007936	-103853294	12	103.853294	-1	local pQTL
Serpina1b_sp_P22599_A1AT2_MOUSE	Serpina1b	20701	12	103.100119	9.023149211983878	102.996633	104.007936	-103728155	12	103.728155	-1	local pQTL
Serpina1c_tr_A0A0R4J0X5_A0A0R4J0X5_MOUSE	Serpina1c	20702	12	104.007936	22.355519040393748	103.228963	104.01381	-103894925	12	103.894925	-1	local pQTL
Serpina1d_sp_Q00897_A1AT4_MOUSE	Serpina1d	20703	12	104.007936	19.05985661059518	103.041089	104.261464	-103763586	12	103.763586	-1	local pQTL
Serpina3c_tr_Q14AS7_Q14AS7_MOUSE	Serpina3c	16625	12	104.021051	12.369400710007382	103.228963	104.261464	-104146906	12	104.146906	-1	local pQTL
Serpina3k_sp_P07759_SPA3K_MOUSE	Serpina3k	20714	12	104.502809	25.42485058419435	104.007936	105.001526	104338485	12	104.338485	1	local pQTL
Serpina3m_sp_Q03734_SPA3M_MOUSE	Serpina3m	20717	12	104.320898	12.08836409059659	104.256946	104.944965	104387163	12	104.387163	1	local pQTL
Serpina3n_sp_Q91WP6_SPA3N_MOUSE	Serpina3n	20716	12	104.895698	16.672282658696833	104.007936	105.568647	104406707	12	104.406707	1	local pQTL
Slc3a2_tr_Q60849_Q60849_MOUSE	Slc3a2	17254	11	21.195679	8.320499051423942	17.74766	23.833678	-8706881	19	8.706881	-1	trans pQTL
Slc3a2_tr_Q60849_Q60849_MOUSE	Slc3a2	17254	19	10.162471	8.60406362475324	7.541413	14.157981	-8706881	19	8.706881	-1	local pQTL
Slc3a2_tr_Q8BTJ9_Q8BTJ9_MOUSE	Slc3a2	17254	19	7.659456	22.83041817665437	6.678377	8.805497	-8706881	19	8.706881	-1	local pQTL
Slp_tr_V9GZQ6_V9GZQ6_MOUSE	Slp	NA	17	34.045113	12.803217004424466	31.925964	37.127312	NA	NA	NA	NA	pQTL (unknown ORF)
Smpd1_tr_Q3UEE0_Q3UEE0_MOUSE	Smpd1	20597	7	101.653717	11.160851758078461	98.446354	105.705868	105554359	7	105.554359	1	local pQTL
sp_P01660_KV3A8_MOUSE	sp	NA	6	67.962852	18.27004969221927	64.431761	75.778628	NA	NA	NA	NA	pQTL (unknown ORF)
sp_P01663_KV3AB_MOUSE	sp	NA	6	64.642906	12.22261346278378	61.114173	67.932944	NA	NA	NA	NA	pQTL (unknown ORF)
sp_P01677_KV6A3_MOUSE	sp	NA	6	65.041553	12.681237566442384	61.484656	76.880032	NA	NA	NA	NA	pQTL (unknown ORF)
sp_P01820_HVM44_MOUSE	sp	NA	12	113.193567	17.922261769306765	113.100481	116.839317	NA	NA	NA	NA	pQTL (unknown ORF)
sp_P06330_HVM51_MOUSE	sp	NA	12	116.466814	9.278087414599279	113.013656	116.615155	NA	NA	NA	NA	pQTL (unknown ORF)
sp_P18524_HVM53_MOUSE	sp	NA	12	113.169044	17.717894259866362	113.100481	116.564558	NA	NA	NA	NA	pQTL (unknown ORF)
sp_P18527_HVM56_MOUSE	sp	NA	12	113.193567	15.829290151671387	113.067504	116.615155	NA	NA	NA	NA	pQTL (unknown ORF)
Sparc_tr_A0A1L1SSH9_A0A1L1SSH9_MOUSE	Sparc	20692	9	111.529291	9.180990272341926	111.425344	111.813232	-55394158	11	55.394158	-1	trans pQTL
Spp1_tr_F8WIP8_F8WIP8_MOUSE	Spp1	20750	5	103.396894	9.800794059112517	101.756507	104.969478	104435110	5	104.43511	1	local pQTL
Tce7_tr_Q6RUT5_Q6RUT5_MOUSE	Tce7	NA	17	25.593699	12.823068548880928	24.694863	25.820641	NA	NA	NA	NA	pQTL (unknown ORF)
Tnfrsf11b	Tnfrsf11b	18383	15	53.240868	11.252029004083496	51.620152	54.942659	-54250618	15	54.250618	-1	local pQTL
A0A0M3KL49_A0A0M3KL49_MOUSE	A0A0M3KL49	NA	6	72.734955	9.833187727661047	55.653047	75.670208	NA	NA	NA	NA	pQTL (unknown ORF)
A0A0M4KM70_A0A0M4KM70_MOUSE	A0A0M4KM70	NA	12	115.05831	18.638184201740604	113.100481	116.580219	NA	NA	NA	NA	pQTL (unknown ORF)
A0N1R5_A0N1R5_MOUSE	A0N1R5	NA	12	113.303641	16.234999629853927	113.100481	116.615155	NA	NA	NA	NA	pQTL (unknown ORF)
A0N8M7_A0N8M7_MOUSE	A0N8M7	NA	12	114.186344	10.427960720112893	113.267434	116.580219	NA	NA	NA	NA	pQTL (unknown ORF)
A2MY50_A2MY50_MOUSE	A2MY50	NA	6	67.321115	8.795336315032973	64.431761	72.704353	NA	NA	NA	NA	pQTL (unknown ORF)
A2N494_A2N494_MOUSE	A2N494	NA	6	68.015563	11.025169290015787	64.310632	76.838645	NA	NA	NA	NA	pQTL (unknown ORF)
K7TR43_K7TR43_MOUSE	K7TR43	NA	12	113.193567	19.990329798502998	113.100481	114.193652	NA	NA	NA	NA	pQTL (unknown ORF)
Q31199_Q31199_MOUSE	Q31199	NA	17	35.3081	9.700786400485494	27.395502	36.835736	NA	NA	NA	NA	pQTL (unknown ORF)
Q53VP8_Q53VP8_MOUSE	Q53VP8	NA	6	70.790556	13.048038695288929	65.332687	71.706868	NA	NA	NA	NA	pQTL (unknown ORF)
Q5R3W9_Q5R3W9_MOUSE	Q5R3W9	NA	12	115.976134	14.652569500260539	113.696892	117.302496	NA	NA	NA	NA	pQTL (unknown ORF)
Q5R3X4_Q5R3X4_MOUSE	Q5R3X4	NA	12	112.377443	9.246474360406634	110.16583	117.728191	NA	NA	NA	NA	pQTL (unknown ORF)
Q6LEM8_Q6LEM8_MOUSE	Q6LEM8	NA	6	71.37369	11.594994270240125	64.619188	75.670208	NA	NA	NA	NA	pQTL (unknown ORF)
Q811U5_Q811U5_MOUSE	Q811U5	NA	12	115.693553	16.974689692626576	113.696892	116.967257	NA	NA	NA	NA	pQTL (unknown ORF)
Q8BPF4_Q8BPF4_MOUSE	Q8BPF4	NA	11	44.160478	8.611330219688586	32.063078	46.741623	NA	NA	NA	NA	pQTL (unknown ORF)
Q8CHJ8_Q8CHJ8_MOUSE	Q8CHJ8	NA	4	104.622864	22.64144749129619	102.281427	105.83631	NA	NA	NA	NA	pQTL (unknown ORF)
Q8K1U6_Q8K1U6_MOUSE	Q8K1U6	NA	7	104.863812	25.787002428798267	104.484512	105.705868	NA	NA	NA	NA	pQTL (unknown ORF)
Q920E7_Q920E7_MOUSE	Q920E7	NA	12	112.93825	13.237465570694962	112.517183	114.186344	NA	NA	NA	NA	pQTL (unknown ORF)
Q921A6_Q921A6_MOUSE	Q921A6	NA	12	114.314971	11.803146218702997	113.333845	116.983017	NA	NA	NA	NA	pQTL (unknown ORF)
Q9JL75_Q9JL75_MOUSE	Q9JL75	NA	12	113.303641	24.449358740937715	113.267434	116.624844	NA	NA	NA	NA	pQTL (unknown ORF)
Q9JL79_Q9JL79_MOUSE	Q9JL79	NA	12	116.032403	19.21613797746424	113.729923	116.581728	NA	NA	NA	NA	pQTL (unknown ORF)
X5J4D6_X5J4D6_MOUSE	X5J4D6	NA	12	113.169044	26.62639986063069	113.100481	114.298526	NA	NA	NA	NA	pQTL (unknown ORF)
X5J4Q7_X5J4Q7_MOUSE	X5J4Q7	NA	12	113.41176	12.980213862175571	113.100481	116.318783	NA	NA	NA	NA	pQTL (unknown ORF)
X5J569_X5J569_MOUSE	X5J569	NA	12	113.067504	8.622726228082122	112.517183	117.728191	NA	NA	NA	NA	pQTL (unknown ORF)
X5J5F7_X5J5F7_MOUSE	X5J5F7	NA	12	113.149864	18.35822134339334	113.100481	116.159984	NA	NA	NA	NA	pQTL (unknown ORF)
X5J5F8_X5J5F8_MOUSE	X5J5F8	NA	12	113.193567	20.18065612846838	113.100481	116.318783	NA	NA	NA	NA	pQTL (unknown ORF)
X5J5N3_X5J5N3_MOUSE	X5J5N3	NA	12	116.564558	14.149284739956832	113.729923	116.615155	NA	NA	NA	NA	pQTL (unknown ORF)
X5J5P9_X5J5P9_MOUSE	X5J5P9	NA	12	113.303641	20.075353242582665	113.149864	116.337792	NA	NA	NA	NA	pQTL (unknown ORF)
X5J5Q0_X5J5Q0_MOUSE	X5J5Q0	NA	12	115.693553	13.9153370169152	113.169044	117.728191	NA	NA	NA	NA	pQTL (unknown ORF)
V303_D_J_C_tr_Q924P9_Q924P9_MOUSE	V303	NA	12	115.891375	12.676498578618308	114.085775	116.615155	NA	NA	NA	NA	pQTL (unknown ORF)
VH186_2_D_J_C_tr_Q91V67_Q91V67_MOUSE	VH186	NA	12	115.693553	14.307855006018336	114.068337	116.580219	NA	NA	NA	NA	pQTL (unknown ORF)
Vnn3_tr_Q2T9H5_Q2T9H5_MOUSE	Vnn3	26464	10	23.902158	27.44036798893821	23.627973	24.094778	23851461	10	23.851461	1	local pQTL
Wgn_scFv_tr_A0A1E1GJG6_A0A1E1GJG6_MOUSE	Wgn	NA	6	68.797163	14.621024147264409	66.09247	72.067557	NA	NA	NA	NA	pQTL (unknown ORF)
Ywhae_tr_Q5SS40_Q5SS40_MOUSE	Ywhae	22627	10	26.434114	8.958342156011042	25.982714	27.211197	75732886	11	75.732886	1	trans pQTL
