## Supplemental Table 8 for "The Molecular Architecture of Variable Lifespan in Diversity Outbred Mice"

feature_name	feature_label	category_general_label	manual_category	manual_general_category	feature_aging_archetype	change_w_age	q.value	notes
Jchain_sp|P01592|IGJ-MOUSE	Jchain	Other Proteomics [top 20]	Adaptive\nimmunity	Immunity	chronological age	up	7.785794821241737e-5	joins together IgA and IgM
Lcp1_tr|Q3U9M7|Q3U9M7-MOUSE	Lcp1	Extracellular Matrix	Adaptive\nimmunity	Immunity	fraction of life lived	up	0.0011388568659591505	actin binding; T-cell activation
Ly6e_tr|Q99JA5|Q99JA5-MOUSE	Ly6e	Stress	Adaptive\nimmunity	Immunity	fraction of life lived	up	5.586939756943073e-5	regulates TCR signaling
Pigr_sp|O70570|PIGR-MOUSE	Pigr	Signaling	Adaptive\nimmunity	Immunity	fraction of life lived	up	1.5004923918635106e-5	polymeric Ig receptor
Fabp4_sp|P04117|FABP4-MOUSE	Fabp4	Inflammation	Adiposity	Homeostasis	fraction of life lived	down	0.009220103074088255	FA binding protein - shuttles FA in adipocytes
Rarres2_tr|A0A0N4SVV4|A0A0N4SVV4-MOUSE	Rarres2	Stress	Adiposity	Homeostasis	fraction of life lived	up	0.04366635629564948	retinoic acid receptor responder 2 - adipokine regulating adipogenesis
Adipoq_tr|Q8BRW2|Q8BRW2-MOUSE	Adipoq	Stress	Adiposity	Homeostasis	fraction of life lived	down	8.21740245191264e-4	adiptonectin - control of fat metabolism and insulin sensitivity - stimulates AMPK phosphorylation and activation in liver
Apob_sp|E9Q414|APOB-MOUSE	Apob	Inflammation	Adiposity	Homeostasis	lifespan	up	0.060744761288629504	major protein component of LDL
Lcat_tr|Q9CW47|Q9CW47-MOUSE	Lcat	Signaling	Adiposity	Homeostasis	fraction of life lived	up	0.05045968352288001	transport of HDL and LDL
Lrp1_tr|A0A0R4J0I9|A0A0R4J0I9-MOUSE	Lrp1	Stress	Adiposity	Homeostasis	fraction of life lived	down	0.003004364271096194	LDL receptor related protein 1 - involves in phagocytosis of apoptotic cells
Ctss_tr|Q3UD32|Q3UD32-MOUSE	Ctss	Inflammation	Cathepsin	Immunity	fraction of life lived	up	7.352412720079198e-5	NA
Ctsc_tr|Q3UBY5|Q3UBY5-MOUSE	Ctsc	Inflammation	Cathepsin	Immunity	lifespan	up	0.06209748626495096	NA
Ctsd_tr|Q8C243|Q8C243-MOUSE	Ctsd	Extracellular Matrix	Cathepsin	Immunity	lifespan	up	0.01518286605604146	NA
Ctso_sp|Q8BM88|CATO-MOUSE	Ctso	Proteostasis	Cathepsin	Immunity	lifespan	up	0.07014174993335628	NA
BC100530_tr|Q497J0|Q497J0-MOUSE	Bc100530	Metabolism	Cathepsin	Immunity	lifespan-remaining	down	0.085309047927181	Interacts with Ctsb
Ctsb_tr|Q3TVS6|Q3TVS6-MOUSE	Ctsb	Proteostasis	Cathepsin	Immunity	age x lifespan	up	0.06090601995637215	NA
Ctsl_tr|Q3UHZ4|Q3UHZ4-MOUSE	Ctsl	Proteostasis	Cathepsin	Immunity	lifespan	up	0.01241737434264956	NA
Ngp_sp|O08692|NGP-MOUSE	Ngp	Metabolism	Misc Protease (inhibitors)	Protease inhibitors	fraction of life lived	up	0.0951150619001044	neurophilic granule protein (Ctsb inhibitor)
Grn_tr|Q3U9N4|Q3U9N4-MOUSE	Grn	Stress	Misc Protease (inhibitors)	Protease inhibitors	lifespan-remaining	up	0.007383460403275192	granulin precursor - promotes degradation of Ctsd by Ctsb
Antxr1_sp|Q9CZ52|ANTR1-MOUSE	Antxr1	Extracellular Matrix	Cell migration	ECM	fraction of life lived	down	0.0037169524896724336	antxr cell adhesion molecule1 - interacts with ECM to facilitate attachment and migration
Antxr2_tr|A0A0G2JE26|A0A0G2JE26-MOUSE	Antxr2	Other Proteomics [top 20]	Cell migration	ECM	fraction of life lived	down	1.5004923918635106e-5	Binds collagen and laminin promoting adhesion; binds anthrax toxin
Cdh13_tr|Q8VDK4|Q8VDK4-MOUSE	Cdh13	Signaling	Cell migration	ECM	fraction of life lived	down	1.5004923918635106e-5	Cadherins - cell adhesion
Dpt_sp|Q9QZZ6|DERM-MOUSE	Dpt	Extracellular Matrix	Cell migration	ECM	fraction of life lived	down	0.048182631153065536	dermatopontin - mediates adhesion through integrin binding
Fbln1_tr|B2CQD6|B2CQD6-MOUSE	Fbln1	Metabolism	Cell migration	ECM	fraction of life lived	down	3.842724418260706e-5	fibulin 1 - component of ECM needed for adhesion and migration
L1cam_tr|Q6PGJ3|Q6PGJ3-MOUSE	L1cam	Other Proteomics [top 20]	Cell migration	ECM	fraction of life lived	down	5.586939756943073e-5	Binds integrins to facilitate cell-cell adhesion
Ncam1_sp|P13595|NCAM1-MOUSE	Ncam1	Stress	Cell migration	ECM	fraction of life lived	down	4.453993239139853e-4	neuron cell adhesion and outgrowth
Postn_sp|Q62009|POSTN-MOUSE	Postn	Stress	Cell migration	ECM	fraction of life lived	down	1.5004923918635106e-5	induces cell attachment and spreading
Ppia_tr|Q3TE63|Q3TE63-MOUSE	Ppia	Metabolism	Cell migration	ECM	fraction of life lived	down	0.08638519375944924	chemotaxis and leukocyte chemotaxis
Rdx_tr|Q3U111|Q3U111-MOUSE	Rdx	Signaling	Cell migration	ECM	fraction of life lived	up	0.02488256433959245	increases migration by inducing filapodia formation
Dsg2_sp|O55111|DSG2-MOUSE	Dsg2	Other Proteomics [top 20]	Cell migration	ECM	fraction of life lived	up	3.842724418260706e-5	Desmoglein 2 - cadherin family member
Clec3b_sp|P43025|TETN-MOUSE	Clec3b	Proteostasis	Coagulation	Clotting	fraction of life lived	down	1.5004923918635106e-5	Tetranectin binds plasminogen and kringle
F11_sp|Q91Y47|FA11-MOUSE	F11	Proteostasis	Coagulation	Clotting	fraction of life lived	up	0.015030893979263807	coagulation factor 11
F13b_sp|Q07968|F13B-MOUSE	F13b	Other Proteomics [top 20]	Coagulation	Clotting	fraction of life lived	down	1.3129308428769387e-4	coagulation factor 13
Adamts13_sp|Q769J6|ATS13-MOUSE	Adamts13	Extracellular Matrix	Coagulation	Clotting	lifespan	up	0.07727617641550232	processes a large protein called von Willebrand factor to initiate platlet adhesion during clotting
Apoh_sp|Q01339|APOH-MOUSE	Apoh	Proteostasis	Coagulation	Clotting	lifespan	up	0.08098456693672847	Binds phospholipids to inhibit coagulation
F7_sp|P70375|FA7-MOUSE	P70375	Stress	Coagulation	Clotting	lifespan	up	0.024595537968674367	Coagulation factor VII
F12_sp|Q80YC5|FA12-MOUSE	F12	Inflammation	Coagulation	Clotting	lifespan-remaining	down	0.09536565904984201	coagulation factor 12
Kng1_tr|A0A0R4J038|A0A0R4J038-MOUSE	Kng1	Inflammation	Coagulation	Clotting	fraction of life lived	up	0.015030893979263807	kininogen - Protease involved in clotting
Mmrn2_sp|A6H6E2|MMRN2-MOUSE	Mmrn2	Signaling	Coagulation	Clotting	fraction of life lived	up	0.042515475993441576	multimerin - helps platelets to bind integrins on ECM
Pdgfra_sp|P26618|PGFRA-MOUSE	Pdgfra	Stress	Coagulation	Clotting	fraction of life lived	down	1.5004923918635106e-5	platelet derived growth factor receptor alpha
Pf4_tr|Q3TVN6|Q3TVN6-MOUSE	Pf4	Stress	Coagulation	Clotting	fraction of life lived	down	0.01001021056153014	platelet factor 4 - released during platelet aggregation
Proc_sp|P33587|PROC-MOUSE	Proc	Inflammation	Coagulation	Clotting	fraction of life lived	up	0.055618514569353274	protein C - protease involved in clotting
F8_sp|Q06194|FA8-MOUSE	Q06194	Inflammation	Coagulation	Clotting	lifespan	up	0.0036690967061126165	F8 coagulation factor
Col3a1_tr|Q5DTG2|Q5DTG2-MOUSE	Col3a1	Stress	Collagens	ECM	chronological age	down	5.334572714153279e-5	Collagen (type III)
Col18a1_sp|P39061|COIA1-MOUSE	Col18a1	Extracellular Matrix	Collagens	ECM	fraction of life lived	up	0.01135567251171676	Collagen (type XVIII)
Col1a1_sp|P11087|CO1A1-MOUSE	Col1a1	Stress	Collagens	ECM	fraction of life lived	down	1.5004923918635106e-5	Collagen (type I)
Col1a2_tr|Q3TU64|Q3TU64-MOUSE	Col1a2	Stress	Collagens	ECM	fraction of life lived	down	4.453993239139853e-4	Collagen (type I)
Col11a2_sp|Q64739|COBA2-MOUSE	Col11a2	Extracellular Matrix	Collagens	ECM	lifespan	down	0.02833390418732257	Collagen (type XI)
C4bpa_sp|P08607|C4BPA-MOUSE	C4bpa	Other Proteomics [top 20]	Complement	Immunity	fraction of life lived	up	1.5004923918635106e-5	negative regulation of complement activation
Mbl1_sp|P39039|MBL1-MOUSE	Mbl1	Other Proteomics [top 20]	Complement	Immunity	fraction of life lived	down	1.1977614706991713e-4	binds mannose on microorganisms to activate the classical complement pathway
C1ra_sp|Q8CG16|C1RA-MOUSE	C1ra	Proteostasis	Complement	Immunity	lifespan	down	0.011256974899954536	complement component 1
C1s1_tr|Q14DT6|Q14DT6-MOUSE	C1s1	Proteostasis	Complement	Immunity	lifespan	down	0.05496719697968715	complement component 1
Mbl2_sp|P41317|MBL2-MOUSE	Mbl2	Proteostasis	Complement	Immunity	lifespan	down	0.09581302688491641	binds mannose on microorganisms to activate the classical complement pathway
Cfd_sp|P03953|CFAD-MOUSE	Cfd	Proteostasis	Complement	Immunity	lifespan-remaining	down	0.004176774191289	Complement factor D
Cfh_tr|E9Q8I0|E9Q8I0-MOUSE	Cfh	Stress	Complement	Immunity	lifespan-remaining	up	1.7310040822768747e-4	Complement factor H - inhibits complement
Cfi_sp|Q61129|CFAI-MOUSE	Cfi	Proteostasis	Complement	Immunity	lifespan-remaining	up	0.03599723183917746	Complement factor I - proteolytic inhibitor of other complement proteins
Masp2_sp|Q91WP0|MASP2-MOUSE	Masp2	Proteostasis	Complement	Immunity	lifespan-remaining	down	0.0012597863043222542	cleaves C2 and C4 to activate complement cascade
Masp1_sp|P98064|MASP1-MOUSE	Masp1	Other Proteomics [top 20]	Complement	Immunity	chronological age	down	4.392183248865937e-5	cleaves C2 and C4 to activate complement cascade
Il18bp_tr|A0A1B0GT50|A0A1B0GT50-MOUSE	Il18bp	Other Proteomics [top 20]	Cytokines &\nchemokines	Immunity	fraction of life lived	up	1.5004923918635106e-5	interleukin 18 binding protein
Il1r2_sp|P27931|IL1R2-MOUSE	Il1r2	Inflammation	Cytokines &\nchemokines	Immunity	fraction of life lived	down	0.03831289302361392	interleukin receptor - decoy receptor decreasing Il1R1 activity
Ccl9_tr|Q3U9T8|Q3U9T8-MOUSE	Ccl9	Inflammation	Cytokines &\nchemokines	Immunity	fraction of life lived	up	0.04900777915563999	chemokine affecting macrophages
Ccl8_sp|Q9Z121|CCL8-MOUSE	Ccl8	Inflammation	Cytokines &\nchemokines	Immunity	lifespan-remaining	up	1.5078968894380716e-4	Chemokine - recruits monocytes, lymphocytes, basophiles, and eosinophils
Il1rap_tr|Q3V2X3|Q3V2X3-MOUSE	Il1rap	Inflammation	Cytokines &\nchemokines	Immunity	fraction of life lived	down	0.013520962375156546	IL1R coreceptor
Il6st_tr|Q6PDI9|Q6PDI9-MOUSE	Il6st	Signaling	Cytokines &\nchemokines	Immunity	chronological age	down	0.02114929456616899	IL6R subunit beta - contributes to IL11 and IL6 signaling
Nid1_sp|P10493|NID1-MOUSE	Nid1	Extracellular Matrix	ECM components	ECM	age x lifespan	up	0.024334275871722686	nidogen 1 - sulfated glycoprotein in the basement membrane
Dag1_tr|Q544G5|Q544G5-MOUSE	Dag1	Extracellular Matrix	ECM components	ECM	chronological age	down	0.07778701079701517	dystroglycan - links ECM and cytoskeleton in muscle
Mfap4_sp|Q9D1H9|MFAP4-MOUSE	Mfap4	Extracellular Matrix	ECM components	ECM	chronological age	down	5.334572714153279e-5	microfibril associated protein 4 - ECM-associated involved in cell adhesion
Thbs4_sp|Q9Z1T2|TSP4-MOUSE	Thbs4	Signaling	ECM components	ECM	chronological age	down	5.334572714153279e-5	glycoprotein involved in cell-cell and cell-matrix connnections
Efemp1_sp|Q8BPB5|FBLN3-MOUSE	Efemp1	Signaling	ECM components	ECM	fraction of life lived	down	0.0022370321669083213	EGF containing fibulin ECM protein 1
Hspg2_tr|E9PZ16|E9PZ16-MOUSE	Hspg2	Metabolism	ECM components	ECM	fraction of life lived	down	0.023681668281683197	integral component of basement membrane
Lum_sp|P51885|LUM-MOUSE	Lum	Extracellular Matrix	ECM components	ECM	fraction of life lived	down	1.5004923918635106e-5	proteoglycan with keratan side chains
Thbs1_tr|Q80YQ1|Q80YQ1-MOUSE	Thbs1	Stress	ECM components	ECM	fraction of life lived	down	0.023104956973012226	glycoprotein involved in cell-cell and cell-matrix connnections
Tnx_tr|O54796|O54796-MOUSE	Tnx	Other Proteomics [top 20]	ECM components	ECM	fraction of life lived	down	1.5004923918635106e-5	tenascin
Reg1_sp|P43137|LIT1-MOUSE	Reg1	Stress	ECM components	ECM	lifespan-remaining	down	0.005356077848779957	regeneration islet-derived 1 - located in ECM
Plxdc2_sp|Q9DC11|PXDC2-MOUSE	Plxdc2	Other Proteomics [top 20]	ECM components	ECM	fraction of life lived	down	1.417131703427983e-4	Component of collagen-containing ECM
Plxnb2_sp|B2RXS4|PLXB2-MOUSE	Plxnb2	Other Proteomics [top 20]	ECM components	ECM	fraction of life lived	down	1.5004923918635106e-5	Component of collagen-containing ECM
Cela1_sp|Q91X79|CELA1-MOUSE	Cela1	Inflammation	ECM proteases	ECM	chronological age	down	0.00791925923565639	protease located in collagen ECM
Fap_sp|P97321|SEPR-MOUSE	Fap	Extracellular Matrix	ECM proteases	ECM	fraction of life lived	down	1.5004923918635106e-5	cell surface protease - ECM degradation
Loxl1_tr|A0A0R4J0Q4|A0A0R4J0Q4-MOUSE	Loxl1	Extracellular Matrix	ECM proteases	ECM	fraction of life lived	down	1.1977614706991713e-4	Lysyl oxidase homology 1
Mmp2_sp|P33434|MMP2-MOUSE	Mmp2	Stress	ECM proteases	ECM	fraction of life lived	down	1.0899803223869086e-4	x
Timp2_tr|Q8BSJ3|Q8BSJ3-MOUSE	Timp2	Metabolism	ECM proteases	ECM	lifespan-remaining	down	0.00956718430168919	MMP inhibitor
Slc3a2_tr|Q60849|Q60849-MOUSE	Slc3a2	Stress	Enzymes	Enzymes	fraction of life lived	down	0.051792793860073176	AA transporter
Ahcy_sp|P50247|SAHH-MOUSE	Ahcy	Inflammation	Enzymes	Enzymes	chronological age	up	0.032611053146951764	Adenosylhomocysteinase - breaks down SAH during Met degradation
Aldh1a7_sp|O35945|AL1A7-MOUSE	Aldh1a7	Stress	Enzymes	Enzymes	chronological age	up	0.05605547234042051	Aldehyde dehydrogenase (unclear specificity but converts an aldehyde + NAD -> carboxylic acid + NADH)
Aox3_tr|Q9ESH4|Q9ESH4-MOUSE	Aox3	Other Proteomics [top 20]	Enzymes	Enzymes	chronological age	up	2.537705877124884e-4	Aldehyde oxygenase
Ces1b_tr|D3Z5G7|D3Z5G7-MOUSE	Ces1b	Stress	Enzymes	Enzymes	chronological age	down	0.01481387648925969	liver hydrase with broad substrate specificity
Got1_sp|P05201|AATC-MOUSE	Got1	Signaling	Enzymes	Enzymes	chronological age	up	0.023970660010470223	aminotransferase and deoxygenase w/ association to alzheimers
Gpi_sp|P06745|G6PI-MOUSE	Gpi	Stress	Enzymes	Enzymes	chronological age	up	0.034637108475216366	glucose 6P isomerase
Idh1_tr|Q8C338|Q8C338-MOUSE	Idh1	Signaling	Enzymes	Enzymes	chronological age	up	0.010918967556680413	isocitrate dehydrogenase
Sord_sp|Q64442|DHSO-MOUSE	Sord	Signaling	Enzymes	Enzymes	chronological age	up	0.056601013878625046	sorbitol dehydrogenase
Adh1_tr|Q3UKA4|Q3UKA4-MOUSE	Adh1	Stress	Enzymes	Enzymes	fraction of life lived	up	0.003004364271096194	alcohol dehydrogenase
Akr1b3_tr|Q5U415|Q5U415-MOUSE	Akr1b3	Stress	Enzymes	Enzymes	fraction of life lived	down	0.014032956919547965	aldo-keto reductase family 1 member B
Aldob_tr|Q3UER1|Q3UER1-MOUSE	Aldob	Stress	Enzymes	Enzymes	fraction of life lived	up	0.007835107882954629	aldolase
Gclc_tr|Q3TEF1|Q3TEF1-MOUSE	Gclc	Metabolism	Enzymes	Enzymes	fraction of life lived	up	0.012991263128754604	glutathione biosynthesis
Me1_sp|P06801|MAOX-MOUSE	Me1	Signaling	Enzymes	Enzymes	fraction of life lived	down	0.029421532607609574	malic enzyme
Fh_sp|P97807|FUMH-MOUSE	P97807	Metabolism	Enzymes	Enzymes	fraction of life lived	up	0.0017054565587929166	fumarate -> malate
Pklr_tr|G3X925|G3X925-MOUSE	Pklr	Stress	Enzymes	Enzymes	lifespan-remaining	down	0.037313920321694144	pyruvate kinase
Pkm_sp|P52480|KPYM-MOUSE	Pkm	Stress	Enzymes	Enzymes	lifespan-remaining	down	0.004176774191289	pyruvate kinase
Qsox1_sp|Q8BND5|QSOX1-MOUSE	Qsox1	Signaling	FAM20C\nsubstrates	FAM20C	age x lifespan	up	0.05303984896538383	quiescin sulfhydryl oxidase 1 - forms disulfide bonds needed for adding laminin to basement membrane
Itih2_tr|G3X977|G3X977-MOUSE	Itih2	Metabolism	FAM20C\nsubstrates	FAM20C	fraction of life lived	up	3.842724418260706e-5	hyaluronan carrier
Afp_tr|Q8BK56|Q8BK56-MOUSE	Afp	Signaling	FAM20C\nsubstrates	FAM20C	age x lifespan	up	0.09510997804580239	alpha fetoprotein - binds Cu, Ni, FA, bilirubin, Alb
Ahsg_sp|P29699|FETUA-MOUSE	Ahsg	Signaling	FAM20C\nsubstrates	FAM20C	age x lifespan	up	0.06090601995637215	alpha 2-HS glycoprotein - influences bone mineralization - binds Ca and Ba
Cp_tr|E9PZD8|E9PZD8-MOUSE	E9PZD8	Signaling	FAM20C\nsubstrates	FAM20C	age x lifespan	up	8.439633250305471e-4	Ceruplasmin - binds Cu and Fe
P4hb_tr|Q3TF72|Q3TF72-MOUSE	P4hb	Signaling	FAM20C\nsubstrates	FAM20C	age x lifespan	up	0.06090601995637215	chaperone - when phosphorylated by FAM20C prevents misfolded proteins
Kng2_tr|Q6S9I0|Q6S9I0-MOUSE	Kng2	Signaling	FAM20C\nsubstrates	FAM20C	fraction of life lived	up	2.625861685767859e-4	NA
F5_sp|O88783|FA5-MOUSE	O88783	Signaling	FAM20C\nsubstrates	FAM20C	fraction of life lived	up	1.1977614706991713e-4	NA
Pcsk9_sp|Q80W65|PCSK9-MOUSE	Pcsk9	Stress	FAM20C\nsubstrates	FAM20C	fraction of life lived	up	1.5004923918635106e-5	regulator of plasma cholesterol
Fgfr1_tr|J3QN85|J3QN85-MOUSE	Fgfr1	Inflammation	Growth factors	Homeostasis	chronological age	down	1.8827903697026633e-4	fibroblast growth receptor
Ghr_sp|P16882|GHR-MOUSE	Ghr	Stress	Growth factors	Homeostasis	chronological age	down	0.08118985184228597	growth hormone receptor
Rab10_tr|Q3U621|Q3U621-MOUSE	Rab10	Stress	Growth factors	Homeostasis	chronological age	down	0.06566621163931613	Ras signaling
Vasn_sp|Q9CZT5|VASN-MOUSE	Vasn	Signaling	Growth factors	Homeostasis	chronological age	down	0.05558774382554945	vasorin - enables TGFbeta signaling
Apod_sp|P51910|APOD-MOUSE	Apod	Stress	Growth factors	Homeostasis	fraction of life lived	down	0.014766095546263363	transports bilin - pigments
Cd109_sp|Q8R422|CD109-MOUSE	Cd109	Metabolism	Growth factors	Homeostasis	fraction of life lived	down	5.586939756943073e-5	Negative modulator of TGFB signaling in keratinocytes
Cdh2_tr|Q3UIC2|Q3UIC2-MOUSE	Cdh2	Other Proteomics [top 20]	Growth factors	Homeostasis	fraction of life lived	up	1.5004923918635106e-5	Enables TGFbeta binding
Egfr_tr|Q9EP98|Q9EP98-MOUSE	Egfr	Stress	Growth factors	Homeostasis	fraction of life lived	down	0.00846607604501449	Epidermal growth factor receptor - four fold up in males
Lifr_sp|P42703|LIFR-MOUSE	Lifr	Signaling	Growth factors	Homeostasis	fraction of life lived	down	5.71124916653249e-4	LIF signaling (leukemia inhibitory factor) -> JAK/STAT signaling
Mstn_sp|O08689|GDF8-MOUSE	Mstn	Stress	Growth factors	Homeostasis	fraction of life lived	down	1.5004923918635106e-5	myostatin - inhibits muscle growth
Hp_sp|Q61646|HPT-MOUSE	Q61646	Inflammation	Growth factors	Homeostasis	fraction of life lived	up	7.352412720079198e-5	Haptoglobin-related protein - transports heme from kidneys to liver
Psap_sp|Q61207|SAP-MOUSE	Psap	Stress	Growth factors	Homeostasis	lifespan	up	0.02683258601238175	Prosaposin - myelinotrophic and neurotrophic factor
Cfl1_tr|Q544Y7|Q544Y7-MOUSE	Cfl1	Stress	Housekeeping genes	NA	fraction of life lived	down	0.06901147086055043	cytoskeleton and development
Hnrnpk_tr|Q5FWJ5|Q5FWJ5-MOUSE	Hnrnpk	Stress	Housekeeping genes	NA	fraction of life lived	down	0.0784693619849063	heterogeneous nuclear ribonucleoprotein K - pre-mRNA binding protein
Vcp_sp|Q01853|TERA-MOUSE	Vcp	Stress	Housekeeping genes	NA	fraction of life lived	down	0.006329708695150954	valosin containing protein - necessary for golgi dissolution during mitosis and reformation
Umod_sp|Q91X17|UROM-MOUSE	Umod	Proteostasis	NA	NA	age x lifespan	down	0.029855202622944367	involved in water resorption in kidney; strongly associated with kidney disease
Igfbp5_sp|Q07079|IBP5-MOUSE	Igfbp5	Signaling	IGF Signaling	Homeostasis	age x lifespan	down	0.025921730697359143	NA
Igfbp2_sp|P47877|IBP2-MOUSE	Igfbp2	Signaling	IGF Signaling	Homeostasis	chronological age	up	0.04487705100856125	NA
Igfbp3_sp|P47878|IBP3-MOUSE	Igfbp3	Metabolism	IGF Signaling	Homeostasis	fraction of life lived	down	0.05242259135057717	NA
Itga2_sp|Q62469|ITA2-MOUSE	Itga2	Inflammation	Integrins	ECM	fraction of life lived	down	5.586939756943073e-5	integrins are receptors which allow cells and platelets to adhere to the ECM
Itgb1_sp|P09055|ITB1-MOUSE	Itgb1	Inflammation	Integrins	ECM	fraction of life lived	down	1.5004923918635106e-5	binds fibronectin
Itgb2_sp|P11835|ITB2-MOUSE	Itgb2	Inflammation	Integrins	ECM	fraction of life lived	down	0.004082221948452356	binds fibronectin
Csf1_tr|Q3TLQ6|Q3TLQ6-MOUSE	Csf1	Signaling	Leukocyte adhension\nand migration	Immunity	chronological age	down	0.06038736312421511	macrophage colony stimulating factor
Csf1r_sp|P09581|CSF1R-MOUSE	Csf1r	Inflammation	Leukocyte adhension\nand migration	Immunity	fraction of life lived	down	0.03899239800320623	colony stimulating factor 1 receptor - regulates monocyte and macrophage development and chemokine secretion
Icam1_sp|P13597|ICAM1-MOUSE	Icam1	Stress	Leukocyte adhension\nand migration	Immunity	fraction of life lived	up	0.0019238456024254324	involved in leukocyte migration
Vcam1_tr|Q91X98|Q91X98-MOUSE	Vcam1	Stress	Leukocyte adhension\nand migration	Immunity	fraction of life lived	up	0.0014134957585056342	immune cell adhesion and migration
Scgb1a1_sp|Q06318|UTER-MOUSE	Scgb1a1	Inflammation	Leukocyte adhension\nand migration	Immunity	lifespan	down	0.011256974899954536	Lectin mediating adheision by binding to glycoproteins
S100a8_tr|Q53X15|Q53X15-MOUSE	S100a8	Inflammation	Leukocyte adhension\nand migration	Immunity	lifespan-remaining	up	0.0031378616223289805	Immune regulator and promotes neutroophil chemotaxis and adhesion
Sell_tr|B1B507|B1B507-MOUSE	Sell	Stress	Leukocyte adhension\nand migration	Immunity	lifespan-remaining	down	0.039885879031303945	lymphocyte selectin involved in adhesion
Cd14_sp|P10810|CD14-MOUSE	Cd14	Stress	LPS	Immunity	fraction of life lived	up	0.0015481642855627582	with LBP, binds monomeric LPS
Camp_tr|Q3TZ97|Q3TZ97-MOUSE	Camp	Inflammation	LPS	Immunity	lifespan-remaining	up	0.06431110180217114	Cathelicidin antimicrobial peptide - binds to LPS
Lbp_sp|Q61805|LBP-MOUSE	Lbp	Inflammation	LPS	Immunity	lifespan-remaining	up	3.59023068916366e-5	LPS binding protein
Lyz2_sp|P08905|LYZ2-MOUSE	Lyz2	Other Proteomics [top 20]	LPS	Immunity	fraction of life lived	up	5.586939756943073e-5	lysozyme 2 - defense against gram negative bacteria (cells with LPS). produced by neutrophiles, macrophages and mucosal cells
Snca_sp|O55042|SYUA-MOUSE	Snca	Stress	Neurons	NA	chronological age	down	0.0013009474102904175	Synuclein alpha
Ache_sp|P21836|ACES-MOUSE	Ache	Signaling	Neurons	NA	lifespan	down	0.09654349248891686	Acetylcholinesterase
Bche_sp|Q03311|CHLE-MOUSE	Bche	Stress	Neurons	NA	lifespan	down	0.08583992442745382	Related to acetylcholineesterase
Dbi_tr|Q4VWZ5|Q4VWZ5-MOUSE	Dbi	Metabolism	Neurons	NA	lifespan	down	0.02723970282880077	diazapan binding inhibitor
Hbat1_tr|A8DUV1|A8DUV1-MOUSE	Hbat1	Other Proteomics [top 20]	Oxygenation	Homeostasis	chronological age	down	7.785794821241737e-5	hemoglobin alpha
Ace_tr|Q3TU20|Q3TU20-MOUSE	Ace	Stress	Oxygenation	Homeostasis	fraction of life lived	down	1.417131703427983e-4	angiotensin 1 converting enzyme - regulator of hypertension - clear drop is opposite of expectation for disease
Agt_tr|Q3UTR7|Q3UTR7-MOUSE	Agt	Stress	Oxygenation	Homeostasis	lifespan	up	0.07727617641550232	angitoensinogen - component of renin-angiotensin system (RAS) regulator of blood pressure
Agt_sp|P11859|ANGT-MOUSE	Agt	Stress	Oxygenation	Homeostasis	lifespan-remaining	up	0.0177496609071406	angitoensinogen - component of renin-angiotensin system (RAS) regulator of blood pressure
Enpep_tr|Q52JJ6|Q52JJ6-MOUSE	Enpep	Proteostasis	Oxygenation	Homeostasis	lifespan-remaining	down	0.037313920321694144	glutamyl aminopeptidase - regulates hypertension by cleaving angiotensin II
A2m_sp|Q6GQT1|A2MG-MOUSE	A2m	Extracellular Matrix	Protease inhibitors	Misc Protease (inhibitors)	fraction of life lived	up	0.017296249595718734	alpha 2 macroglobulin - traps proteases
Mug1_sp|P28665|MUG1-MOUSE	Mug1	Metabolism	Protease inhibitors	Misc Protease (inhibitors)	fraction of life lived	down	2.2731339966312446e-4	murinoglobulin - extracellular protease inhibitor
Pi16_tr|E9QNE5|E9QNE5-MOUSE	Pi16	Metabolism	Protease inhibitors	Misc Protease (inhibitors)	fraction of life lived	down	1.5004923918635106e-5	peptidase inhibitor 16
Slpi_tr|Q548X8|Q548X8-MOUSE	Slpi	Stress	Protease inhibitors	Misc Protease (inhibitors)	fraction of life lived	up	0.07512789715495732	inhibitor of trypsin, chymotripsin, etc. decreases response by LPS
Serpina3n_tr|G3X8T9|G3X8T9-MOUSE	Serpina3n	Stress	Protease inhibitors	Misc Protease (inhibitors)	age x lifespan	up	0.07493691023500278	Protease inhibitors
Serpina1b_sp|P22599|A1AT2-MOUSE	Serpina1b	Stress	Protease inhibitors	Misc Protease (inhibitors)	chronological age	down	0.03100987118737322	Protease inhibitors
Serpina1b_tr|Q91X22|Q91X22-MOUSE	Serpina1b	Stress	Protease inhibitors	Misc Protease (inhibitors)	chronological age	down	0.07159498659825632	Protease inhibitors
Serpina3c_tr|Q14AS7|Q14AS7-MOUSE	Serpina3c	Stress	Protease inhibitors	Misc Protease (inhibitors)	chronological age	down	0.06032334825164518	Protease inhibitors
Serpinf1_sp|P97298|PEDF-MOUSE	Serpinf1	Stress	Protease inhibitors	Misc Protease (inhibitors)	chronological age	down	0.03432342151203981	Protease inhibitors
Spint1_tr|Q9D3K4|Q9D3K4-MOUSE	Spint1	Metabolism	Protease inhibitors	Misc Protease (inhibitors)	chronological age	down	0.04053152194816714	seriine protease inhibitor; involved in degradation of ECM
Serpina1a_tr|A0A0A0MQA3|A0A0A0MQA3-MOUSE	Serpina1a	Stress	Protease inhibitors	Misc Protease (inhibitors)	fraction of life lived	down	9.089521219950501e-5	Protease inhibitors
Serpina3b_tr|Q05A44|Q05A44-MOUSE	Serpina3b	Metabolism	Protease inhibitors	Misc Protease (inhibitors)	fraction of life lived	down	0.018908968202412498	Protease inhibitors
Serpina3k_tr|A0A0R4J0I1|A0A0R4J0I1-MOUSE	Serpina3k	Stress	Protease inhibitors	Misc Protease (inhibitors)	fraction of life lived	down	1.5004923918635106e-5	Protease inhibitors
Serpina7_tr|Q3UEL9|Q3UEL9-MOUSE	Serpina7	Metabolism	Protease inhibitors	Misc Protease (inhibitors)	fraction of life lived	up	0.048182631153065536	Protease inhibitors
Serpinc1_sp|P32261|ANT3-MOUSE	Serpinc1	Metabolism	Protease inhibitors	Misc Protease (inhibitors)	fraction of life lived	down	0.061128249105425705	Protease inhibitors
Serpina10_sp|Q8R121|ZPI-MOUSE	Serpina10	Proteostasis	Protease inhibitors	Misc Protease (inhibitors)	lifespan	up	0.07034958729812707	Protease inhibitors
Serpina3k_sp|P07759|SPA3K-MOUSE	Serpina3k	Stress	Protease inhibitors	Misc Protease (inhibitors)	lifespan	up	5.755445813510608e-4	Protease inhibitors
Serpina3n_sp|Q91WP6|SPA3N-MOUSE	Serpina3n	Stress	Protease inhibitors	Misc Protease (inhibitors)	lifespan	up	0.0048659678241488825	Protease inhibitors
Serpina1d_sp|Q00897|A1AT4-MOUSE	Serpina1d	Stress	Protease inhibitors	Misc Protease (inhibitors)	lifespan-remaining	down	0.008082827395291292	Protease inhibitors
Serpina1e_sp|Q00898|A1AT5-MOUSE	Serpina1e	Stress	Protease inhibitors	Misc Protease (inhibitors)	lifespan-remaining	down	0.004069685547020604	Protease inhibitors
Serpinf2_sp|Q61247|A2AP-MOUSE	Serpinf2	Inflammation	Protease inhibitors	Misc Protease (inhibitors)	lifespan-remaining	down	0.09384247912020066	Protease inhibitors
Capns1_sp|O88456|CPNS1-MOUSE	Capns1	Extracellular Matrix	Proteases	Misc Protease (inhibitors)	chronological age	down	0.05074541501567808	calpain protease
Apeh_sp|Q8R146|APEH-MOUSE	Apeh	Proteostasis	Proteases	Misc Protease (inhibitors)	fraction of life lived	down	0.03899239800320623	removes N-terminal AA from acetylated proteins
Capn2_sp|O08529|CAN2-MOUSE	Capn2	Stress	Proteases	Misc Protease (inhibitors)	fraction of life lived	down	0.07106142585330676	calpain 2 - cytoskeleton protease
Dpep1_sp|P31428|DPEP1-MOUSE	Dpep1	Inflammation	Proteases	Misc Protease (inhibitors)	fraction of life lived	down	0.010841296463123467	dipeptidase
Dpep2_sp|Q8C255|DPEP2-MOUSE	Dpep2	Proteostasis	Proteases	Misc Protease (inhibitors)	fraction of life lived	down	0.01233551345943205	dipeptidase 2
Klkb1_tr|H9H9R5|H9H9R5-MOUSE	Klkb1	Extracellular Matrix	Proteases	Misc Protease (inhibitors)	fraction of life lived	down	1.3129308428769387e-4	Kallikrein
Pcyox1_tr|Q3UYP2|Q3UYP2-MOUSE	Pcyox1	Proteostasis	Proteases	Misc Protease (inhibitors)	fraction of life lived	up	0.001999898698043985	cleaves farnesylcysteine
Pepd_tr|A2RS23|A2RS23-MOUSE	Pepd	Proteostasis	Proteases	Misc Protease (inhibitors)	fraction of life lived	down	2.1484322883476788e-4	dipeptidase
Trhde_sp|Q8K093|TRHDE-MOUSE	Trhde	Proteostasis	Proteases	Misc Protease (inhibitors)	fraction of life lived	down	1.5004923918635106e-5	thyrotropiin releasing hormone degrading enzyme
Blmh_sp|Q8R016|BLMH-MOUSE	Blmh	Proteostasis	Proteases	Misc Protease (inhibitors)	lifespan-remaining	down	0.037313920321694144	bleomycin hydrolase
Psmb2_sp|Q9R1P3|PSB2-MOUSE	Psmb2	Proteostasis	Protein\ncatabolism	Misc Protease (inhibitors)	age x lifespan	up	0.07408530231463671	proteosome
Psmb7_sp|P70195|PSB7-MOUSE	Psmb7	Proteostasis	Protein\ncatabolism	Misc Protease (inhibitors)	age x lifespan	up	0.07639323200707421	proteosome
Itih4_sp|A6X935|ITIH4-MOUSE	Itih4	Inflammation	Proteases	Misc Protease (inhibitors)	fraction of life lived	up	0.004240766622504597	Protease involved in response to trauma from liver
Itih4_tr|E9PVD2|E9PVD2-MOUSE	Itih4	Inflammation	Proteases	Misc Protease (inhibitors)	fraction of life lived	up	0.0023804540515775107	Protease involved in response to trauma from liver
Hspa5_tr|Q3U9G2|Q3U9G2-MOUSE	Hspa5	Proteostasis	Protein\ncatabolism	Misc Protease (inhibitors)	age x lifespan	up	0.002953871637586022	ER protein quality control; repressor of UPR
Clu_tr|Q549A5|Q549A5-MOUSE	Clu	Proteostasis	Protein\ncatabolism	Misc Protease (inhibitors)	fraction of life lived	up	0.042824469667226805	clusterin - extracellular chaperonin preventing stress granules of blood proteins
Lamp1_tr|Q9DC13|Q9DC13-MOUSE	Lamp1	Signaling	Proteostasis\nregulators	Misc Protease (inhibitors)	lifespan-remaining	down	0.05579081575383204	lysosomal membrane glycoprotein - involved in normal function of lysosome
Uba1_sp|Q02053|UBA1-MOUSE	Uba1	Proteostasis	Proteostasis\nregulators	Misc Protease (inhibitors)	lifespan-remaining	down	0.02327361327322459	ubiquitin-like modifier activating enzyme 1 - promotes polyubiquitylation and degradation
Calr_sp|P14211|CALR-MOUSE	Calr	Metabolism	Proteostasis\nregulators	Misc Protease (inhibitors)	fraction of life lived	up	0.06905756247246275	Calreticulin - ER chaperone
Itih3_sp|Q61704|ITIH3-MOUSE	Itih3	Metabolism	Wound\nhealing	Clotting	fraction of life lived	up	1.5004923918635106e-5	hyaluronan carrier
Itih1_tr|Q8K159|Q8K159-MOUSE	Itih1	Metabolism	Wound\nhealing	Clotting	lifespan-remaining	up	0.01005713371801979	hyaluronan carrier
Fn1_sp|P11276|FINC-MOUSE	Fn1	Inflammation	Wound\nhealing	Clotting	chronological age	up	0.07778701079701517	fibronectin glycoprotein involved in adhesion and migration
Fn1_tr|A0A087WQW8|A0A087WQW8-MOUSE	Fn1	Inflammation	Wound\nhealing	Clotting	chronological age	up	0.008467421780828592	fibronectin glycoprotein involved in adhesion and migration
Cpb2_sp|Q9JHH6|CBPB2-MOUSE	Cpb2	Metabolism	Wound\nhealing	Clotting	fraction of life lived	up	0.07421602091533788	down-regulates fibrinolysis by removing C-terminal lysine residues from fibrin
Fga_sp|E9PV24|FIBA-MOUSE	Fga	Inflammation	Wound\nhealing	Clotting	lifespan	up	0.02356947890403817	fibrinogen
Fgb_sp|Q8K0E8|FIBB-MOUSE	Fgb	Inflammation	Wound\nhealing	Clotting	lifespan	up	0.009455375265053441	fibrinogen
Fgg_tr|Q3UER8|Q3UER8-MOUSE	Fgg	Inflammation	Wound\nhealing	Clotting	lifespan	up	0.08098456693672847	fibrinogen
Ca2_sp|P00920|CAH2-MOUSE	Ca2	Stress	NA	NA	chronological age	down	0.0034357959082125526	carbonic anhydrase - hydrates CO2 during bone resporption and other processes
Gpx1_sp|P11352|GPX1-MOUSE	Gpx1	Stress	NA	NA	chronological age	down	0.02676847857129033	reduces H2O2 using glutathione
Mpo_tr|Q7TMS4|Q7TMS4-MOUSE	Mpo	Stress	NA	NA	chronological age	up	0.01623770764385628	Myeloperoxidase - produceds hypohalous acids as part of neutrophil response to microbes
Mup18_sp|A2BIM8|MUP18-MOUSE	Mup18	Stress	NA	NA	chronological age	down	0.018648747739605693	major urinary protein 18 - binds pheromones
Mup8_tr|E9PVW0|E9PVW0-MOUSE	Mup8	Other Proteomics [top 20]	NA	NA	chronological age	down	4.392183248865937e-5	major urinary protein 8 - gene of unknown function
Nrp1_sp|P97333|NRP1-MOUSE	Nrp1	Signaling	NA	NA	chronological age	down	0.018701043841033715	neuropilin - coreceptor for VEGF and semaphorin
Prdx2_sp|Q61171|PRDX2-MOUSE	Prdx2	Stress	NA	NA	chronological age	down	0.0013940280251363338	peroxiredoxin - removes superoxide
Ambp_sp|Q07456|AMBP-MOUSE	Ambp	Stress	NA	NA	fraction of life lived	up	1.5004923918635106e-5	antioxidant
Apcs_tr|Q4JFI8|Q4JFI8-MOUSE	Apcs	Inflammation	NA	NA	fraction of life lived	up	7.352412720079198e-5	Amyloid P component serum - scavenges nuclear DNA and histones from lysed cells in circulation
Chil3_sp|O35744|CHIL3-MOUSE	Chil3	Inflammation	NA	NA	fraction of life lived	up	3.751230979658674e-4	chitinase-like protein 3 - binds oligosaccharides
Fetub_tr|Q6YJU2|Q6YJU2-MOUSE	Fetub	Metabolism	NA	NA	fraction of life lived	up	0.04358319732855168	fetuin B - protease inhibitor involved in egg fertilization
Gpld1_tr|Q8VCU2|Q8VCU2-MOUSE	Gpld1	Stress	NA	NA	fraction of life lived	down	3.385979542169002e-4	removes lipids tethering proteins to membrane
Gpx3_sp|P46412|GPX3-MOUSE	Gpx3	Other Proteomics [top 20]	NA	NA	fraction of life lived	down	1.5004923918635106e-5	reduces H2O2 using glutathione
Gsn_sp|P13020|GELS-MOUSE	Gsn	Proteostasis	NA	NA	fraction of life lived	down	1.5004923918635106e-5	gelsolin - actin regulator
Hamp_sp|Q9EQ21|HEPC-MOUSE	Hamp	Inflammation	NA	NA	fraction of life lived	down	0.0708948441973935	hepcidin antimicrobial peptide - endocytosis and retention of Fe antimicroibal properties
Itm2b_tr|Q3UCT9|Q3UCT9-MOUSE	Itm2b	Metabolism	NA	NA	fraction of life lived	up	0.022930766017666988	inhibitor of amyloid deposition
Lrg1_tr|Q91XL1|Q91XL1-MOUSE	Lrg1	Signaling	NA	NA	fraction of life lived	up	0.001149543893544819	leucine rich alpha-2 glycoprotein
Ltf_tr|Q3TP24|Q3TP24-MOUSE	Ltf	Stress	NA	NA	fraction of life lived	up	0.01021795037184125	lactotransferrin - iron transporter
Msn_tr|Q3TZQ2|Q3TZQ2-MOUSE	Msn	Stress	NA	NA	fraction of life lived	up	0.09107022932790386	moesin - cytoskeleton regulation - regulates self-tolerance during innate immunity
Napsa_sp|O09043|NAPSA-MOUSE	Napsa	Proteostasis	NA	NA	fraction of life lived	up	9.098916073918779e-4	napsin A aspartic peptidase - surfactant precursor
Olfm1_tr|Q8R357|Q8R357-MOUSE	Olfm1	Other Proteomics [top 20]	NA	NA	fraction of life lived	down	1.5004923918635106e-5	olfactomedin - gene of unknown function
Orm2_sp|P07361|A1AG2-MOUSE	Orm2	Inflammation	NA	NA	fraction of life lived	up	0.0013562142772616395	orosomucoid 2 - transport protein for hydrophobic ligands
Prg4_tr|E0CZ58|E0CZ58-MOUSE	Prg4	Other Proteomics [top 20]	NA	NA	fraction of life lived	up	1.5004923918635106e-5	Proteoglycan 4
Ranbp1_sp|P34022|RANG-MOUSE	Ranbp1	Stress	NA	NA	fraction of life lived	down	0.035760090062668164	RAN binding protein 1 - intracellular trafficking
Saa1_tr|Q5I0U6|Q5I0U6-MOUSE	Saa1	Inflammation	NA	NA	fraction of life lived	up	0.009607776113243677	Serum amyloid A1
Saa4_sp|P31532|SAA4-MOUSE	Saa4	Inflammation	NA	NA	fraction of life lived	down	0.06901147086055043	Serum amyloid A4
Sod1_sp|P08228|SODC-MOUSE	Sod1	Stress	NA	NA	fraction of life lived	down	0.046036842226557045	superoxide dismutase
Sod3_tr|Q64466|Q64466-MOUSE	Sod3	Stress	NA	NA	fraction of life lived	down	1.5004923918635106e-5	superoxide dismutase
Txn_sp|P10639|THIO-MOUSE	Txn	Stress	NA	NA	fraction of life lived	down	0.049955371525745425	thioredoxin - catalyzes redox
Ube2l3_sp|P68037|UB2L3-MOUSE	Ube2l3	Signaling	NA	NA	fraction of life lived	down	0.022807863268545513	E2 ubiquitin ligase
Vnn1_sp|Q9Z0K8|VNN1-MOUSE	Vnn1	Inflammation	NA	NA	fraction of life lived	up	0.01135567251171676	Vanin1 - recycling of vitamin B5 - CoA
Hsp90b1_tr|Q3UBU0|Q3UBU0-MOUSE	Hsp90b1	Inflammation	NA	NA	lifespan	up	0.01518286605604146	Heatshock protein 90 - lots of suggested functions
Ihh_tr|Q80XI9|Q80XI9-MOUSE	Ihh	Extracellular Matrix	NA	NA	lifespan	down	0.09840831299203112	Indian hedgehog
Hint1_sp|P70349|HINT1-MOUSE	Hint1	Proteostasis	NA	NA	lifespan-remaining	down	0.030796528001719507	hydrolyses AMP and lots of other metabolites
Mrc1_sp|Q61830|MRC1-MOUSE	Mrc1	Stress	NA	NA	lifespan-remaining	down	0.049581735632859426	mannose receptor C - mediates endocytosis of glycoproteins by macrophages
Sval2_tr|Q99N75|Q99N75-MOUSE	Sval2	Proteostasis	NA	NA	lifespan-remaining	down	0.03029332358311907	seminal vesicle antigen 2
